# A family of lethal exotoxins defined by cell entry via the Attractin receptor

**DOI:** 10.1101/2025.10.08.681221

**Authors:** Raghuvir Viswanatha, Donghoon Lee, William R. Robins, Enzo Mameli, Yanhui Hu, Ah-Ram Kim, Yousuf Hashmi, Hiroshi Nishida, Gyan Prakash, Matthew Butnaru, Sterling Churchman, Stephanie E. Mohr, John J. Mekalanos, Norbert Perrimon

**Author notes:** Corresponding authors: Norbert Perrimon, John Mekalanos, and Raghuvir Viswanatha. These authors contributed equally to this work (Raghuvir Viswanatha, Donghoon Lee, William R. Robins).

## Abstract

Although bacterial genomes encode numerous potential toxins, it is unclear how evolution drives the specificity of these important virulence factors. Using an insect CRISPR screen, we identified the transmembrane protein Attractin (ATRN) as the receptor for Nigritoxin (Ntx), a Vibrio toxin that causes seasonal shrimp pandemics. We found that Ntx’s effector “warhead” inhibits translation via a previously uncharacterized mechanism. Moreover, we show that two related toxins require ATRN for entry but possess unrelated effector domains. One has a Rho-GTPase AMPylation function and the other an actin-targeting/proteolysis function. Our findings reveal the mechanism of Ntx entry and toxicity and show that the ATRN-targeting domain can deliver disparate effector domains, strongly indicating that this class of exotoxins can evolve as modular proteins using a common entry domain.

---

Bacteria secrete protein toxins that target eukaryotic cells, causing modulation of cell functions, death and ultimately disease (*1, 2*). Despite the abundance of toxin-like genes found across bacterial genomes, current mechanistic insight comes primarily from a handful of well-studied archetypes such as cholera, diphtheria, botulinum, and anthrax. Toxins that contribute to diseases of arthropods and crustaceans are far less studied and usually investigated following major losses with economic impact. *Vibrio* species in particular are significant agents in aquaculture and food poisoning (*3, 4*), with lethal shrimp outbreaks alone costing billions of dollars annually (*5*). The genomes of many *Vibrio* species implicated in invertebrate diseases commonly have genes in accessory islands and on plasmids that encode virulence factors including toxins. *Vibrio nigripulchritudo* has recently been identified across the Indo-Pacific region as a major seasonal pathogen of the *Litopenaeus* shrimp (*6, 7*). Its encoded toxin, Nigritoxin (Ntx), implicated in shrimp disease was found to be distinct from all previously studied toxins, though with some homology to an uncharacterized region of the anti-feeding phage toxin Afp18 (*8, 9*).

Ntx, a single-chain lethal toxin produced by hypervirulent *V. nigripulchritudo* strains, is the likely causative agent of Summer Syndrome, an Indo-Pacific shrimp pandemic characterized by necrosis of internal tissues, death of immune cells, and mortality within 1-3 days (*6, 7*). Initial characterization revealed that recombinant Ntx is lethal to crustaceans and insects but not mammalian cells (*9*). Structural studies showed that Ntx has three domains: a putative receptor-binding domain at the N-terminus, a middle domain putatively involved in endosome escape, and a unique protein fold in the C-terminus that induces apoptotic death (*9*) . Despite these insights, the receptor for Ntx and the molecular mechanisms underlying its cell entry and cytotoxicity remained elusive. Furthermore, its evolutionary history remains mysterious due to a lack of characterized orthologs.
