## Supplementary material for "A family of lethal exotoxins defined by cell entry via the Attractin receptor": Table S6

### Sheet: Sheet1
Plasmids generated for this study
Plasmid Name	Parental Plasmid	Insert Location	Insert Sequence
pET28a-His-SUMO-Nigritoxin	pET28a(+)	NcoI-XhoI	CATGGGCAGCAGCCATCATCATCATCATCACAGCAGCGGCCTGGTGCCGCGCGGCAGCCATATGGCTAGCATGACTGGTGGACAGCAAATGGGTCGCGGATCCGACTCAGAAGTCAATCAAGAAGCTAAGCCAGAGGTCAAGCCAGAAGTCAAGCCTGAGACTCACATCAATTTAAAGGTGTCCGATGGATCTTCAGAGATCTTCTTCAAGATCAAAAAGACCACTCCTTTAAGAAGGCTGATGGAAGCGTTCGCTAAAAGACAGGGTAAGGAAATGGACTCCTTAAGATTCTTGTACGACGGTATTAGAATTCAAGCTGATCAGGCCCCTGAAGATTTGGACATGGAGGATAACGATATTATTGAGGCTCACCGCGAACAGATTGGAGGTATGAGCTT…
pOpiE2-ATRN-GFP	pOpiE2-GFP	KpnI-XbaI	cgccaccatgccgctcgagcatctgcaaatgtttgtttatctgctgcacaaatccaagtaccgaagaaaacgggacccaccaccgatccggccgatggtgggtggccggcccgcgagcccccacagcagtgtgtggcgccttgtgctgctggtgctgctcgctttatcgtgccagctcggcccgaccgtgctcgtctcgagccacgggctggccggggtggccgaccccggcaagtgcagcgaggtgcgctgcatgaacggtggcgtctgcaagaacggcacctgcctctgcccggacggctggcaggggtccgagtgccaattctgcggtggtaaggttagactgacggaaccatcgggcagcatccacgatgggctgggcaactactcgatcggcgt…
pET28a-His-SUMO-Nigritoxin(1-272)-MBP	pET28a(+)	Multi-step, whole plasmid sequence provided	aaaaaaaccaccgctaccagcggtggtttgtttgccggatcaagagctaccaactctttttccgaaggtaactggcttcagcagagcgcagataccaaatactgtccttctagtgtagccgtagttaggccaccacttcaagaactctgtagcaccgcctacatacctcgctctgctaatcctgttaccagtggctgctgccagtggcgataagtcgtgtcttaccgggttggactcaagacgatagttaccggataaggcgcagcggtcgggctgaacggggggttcgtgcacacagcccagcttggagcgaacgacctacaccgaactgagatacctacagcgtgagctatgagaaagcgccacgcttcccgaagggagaaaggcggacaggtatcc…
pMal-MBP-Nigritoxin(267-757)	pMalC2	EcoRI-HindIII	ctcgggatcgagggaaggatttcaggttccgacctgcaagatgtggagtactcccaggaacaggcggagaacattggcgcgtggattgattcaggaacccaacttttgatgagtgcaagcggcatcggggctgcggttagtgtaattcaaggtgctgcgggtctgactgcagatgccattgagggcaaagaaattgatccgttagatgtcatctcgttaagcttagccgccattcccgggggaaaaattgttgcaaagttatctaaggtgtccaagaacttaggccaagtggttcgcgggggtatttcaatcgccgaaacgggcgtagacattgtcggctcaagtcgcgatctgatcgaggggtttaagaaaggaaactttaccgacatcattaatgga…
pMal-MBP-Nigritoxin(276-757)	pMalC2	EcoRI-HindIII	CTCGGGATCGAGGGAAGGATTTCATCCCAGGAACAGGCGGAGAACATTGGCGCGTGGATTGATTCAGGAACCCAACTTTTGATGAGTGCAAGCGGCATCGGGGCTGCGGTTAGTGTAATTCAAGGTGCTGCGGGTCTGACTGCAGATGCCATTGAGGGCAAAGAAATTGATCCGTTAGATGTCATCTCGTTAAGCTTAGCCGCCATTCCCGGGGGAAAAATTGTTGCAAAGTTATCTAAGGTGTCCAAGAACTTAGGCCAAGTGGTTCGCGGGGGTATTTCAATCGCCGAAACGGGCGTAGACATTGTCGGCTCAAGTCGCGATCTGATCGAGGGGTTTAAGAAAGGAAACTTTACCGACATCATTAATGGACTGGTCTCAGTAGCCAGCAGTTCGGCG…
pMal-MBP-Nigritoxin(460-757)	pMalC2	EcoRI-HindIII	gatcgagggaaggatttcaggacgtggtgcgattgggttggatttgaccgcagcacaaaagcgtggcgccgagctttcagggatggggggtacaatttcaaagtctaatccgaacggaaatgtatcacaagtgtacatcaacgaggccgagggtattgagaagaatatcacttaccgtaaggtccctgtgccgaacgaacctgggaacttcgaaaaccgtcttcaagaatcgtttctggataacaactggcagacaaagtggcgcgacttcccgtacgctggcgaagagtttgacttccgcctgcaacataaggacgattttaataacattggagatttaggtgtcggaaagcaaggcattatcgcggtgaacaatccttattctttcgttcaccattc…
pOpiE2-MelSS-ATRN(893-1317)	pOpiE2-GFP	KpnI-XbaI	ccacaacatgaaattcttagtcaacgttgcccttgtttttatggtcgtatacatttcttacatctatgcggactataaggatgacgatgacaaggaattctaccgcacctgcgcccagtgtcgggacgatccggcctgcggatggtgcgacgacggctcgctgaccgggctcggcaagtgtctgccgggcggggacagtggcgcacacgaggagtcggagtgcccggcgcagcggtggcatttcacgcactgcccgagctgccagtgcaacgggcacagcacctgtccggatgcgaagacgtgcaagcaaccgtgcagcaatctaacgttcggcccgaactgcgacaagtgcaagccgggcttctggggcaacccggtgaacgggggcatctgccagaa…
pOpiE2-MelSS-ATRN(893-1161)	pOpiE2-GFP	KpnI-XbaI	ccacaacatgaaattcttagtcaacgttgcccttgtttttatggtcgtatacatttcttacatctatgcggactataaggatgacgatgacaaggaattctattgtacttgttcccattgtttggagcagccgggctgtggatggtgtacggatccctcgaataccggcaagggcaagtgtatagaaggttcctataaaggacctgtcaagatgccatcgcaggcaccgactggaaatttttaccctcagccgctcttgaatagctcgatgtgtttggaggatagccggtacaattggtcgttcattcattgtccagcgtgccagtgtaatggccattccaaatgcatcaatcagtcgatttgtgagaagtgtgagaacctcacgacgggcaaacactg…
pOpiE2-MelSS-ATRN(1015-1317)	pOpiE2-GFP	KpnI-XbaI	ccacaacatgaaattcttagtcaacgttgcccttgtttttatggtcgtatacatttcttacatctatgcggactataaggatgacgatgacaaggaattcgggctggcgggcgaccactgcgagaagtgcgacgcgaccaaccactaccacggcgatccgagccgcgggtcgtgctactacgatctgacgatcgactaccagttcacgttcaacctgtccaagaaggaggatcgccacttcacgcagatcaacttccgcaactcgccggtcaagccggacatcgatgcggactttacgatcacgtgcagcgtggcggcgcgcatgaacatcaccatccggacggcgggcggcatcgagaagccactgttttccgcggtcaactgctccacgtttcggta…
pOpiE2-MelSS-ATRN(1162-1317)	pOpiE2-GFP	KpnI-XbaI	ccacaacatgaaattcttagtcaacgttgcccttgtttttatggtcgtatacatttcttacatctatgcggactataaggatgacgatgacaaggaattcttcttcattaccttctcaacatgtttcctcttactcctcgtcatggcggccattctgtggaagatcaagcaacattacgatatgttccggcgtcgtcagcgtctgtttgttgaaatggagcagatggcatcgagaccattttcgcaggttttggtggagattgaaagtagagagtacaacgagctatcgccagcggtagaaaacatcacagctgcaccgcggaaacgtaaaaaggactcacccagtccgattgcgctggagccgtgtgaaggcaacagggcggcagttctttcgcttct…
pOpiE2-MelSS-Litopaneis_vanemei_ATRN(774-1303)	pOpiE2-GFP	KpnI-XbaI	ccacaacatgaaattcttagtcaacgttgcccttgtttttatggtcgtatacatttcttacatctatgcggactataaggatgacgatgacaaggaattcatacatcagacgtgtgagaaatgtcaggcggacgtcgcgtgtggatggtgtgacgacggaagtggtacgggcatcggcacatgtatggagggcggacaacgaggccccataaacccggtcactaaggcaacgcaacgaaagaaatgtccgagcccgaactggtatttcacgcagtgccccttgtgcaattgcaacggccatagtacgtgcgaaaaccacagccaatgtatagaaccctgcgccaataacacaggcggtagccactgtcagtattgtgtggagaaattttttggtaaacc…
pTREtight-AgATRN-GFP (for mammalian expression)	pCW57.1	NheI-SbfI	ctagccaccATGCCACTCGAACATCTCCAAATGTTCGTTTATTTGCTTCACAAATCAAAATATAGAAGAAAACGAGATCCCCCACCGATTCGGCCTATGGTAGGTGGCAGACCTGCCTCTCCGCACAGCTCAGTGTGGAGGCTGGCCTTGCTTGTGCTTCTCGCCTTGAGCTGCCAACTTGGACCCACTGTACTGGTCTCATCACATGGATTGGCAGGTGTGGCGGATCCGGGAAAGTGTTCCGAAGTCAGGTGTATGAACGGCGGTGTCTGCAAGAATGGCACCTGTCTCTGCCCTGATGGCTGGCAGGGTAGCGAGTGCCAATTTTGCGGGGGGAAAGTTCGCTTGACTGAGCCCAGTGGCTCTATACATGACGGGCTGGGGAATTATTCTATTGGT…
pAc5-Nigritoxin	pAc5.1V5His_B	Multi-step, whole plasmid sequence provided	gaagatcctttgatcttttctacggggtctgacgctcagtggaacgaaaactcacgttaagggattttggtcatgagattatcaaaaaggatcttcacctagatccttttaaattaaaaatgaagttttaaatcaatctaaagtatatatgagtaaacttggtctgacagttaccaatgcttaatcagtgaggcacctatctcagcgatctgtctatttcgttcatccatagttgcctgactccccgtcgtgtagataactacgatacgggagggcttaccatctggccccagtgctgcaatgataccgcgagacccacgctcaccggctccagatttatcagcaataaaccagccagccggaagggccgagcgcagaagtggtcctgcaactttatcc…
pAc5-Nigritoxin_H584A,H598A	pAc5.1V5His_B	Multi-step, whole plasmid sequence provided	ttgagatcctttttttctgcgcgtaatctgctgcttgcaaacaaaaaaaccaccgctaccagcggtggtttgtttgccggatcaagagctaccaactctttttccgaaggtaactggcttcagcagagcgcagataccaaatactgtccttctagtgtagccgtagttaggccaccacttcaagaactctgtagcaccgcctacatacctcgctctgctaatcctgttaccagtggctgctgccagtggcgataagtcgtgtcttaccgggttggactcaagacgatagttaccggataaggcgcagcggtcgggctgaacggggggttcgtgcacacagcccagcttggagcgaacgacctacaccgaactgagatacctacagcgtgagctatgaga…
pAc5-Nigritoxin(460-757)	pAc5.1V5His_B	Multi-step, whole plasmid sequence provided	aataccgcgccacatagcagaactttaaaagtgctcatcattggaaaacgttcttcggggcgaaaactctcaaggatcttaccgctgttgagatccagttcgatgtaacccactcgtgcacccaactgatcttcagcatcttttactttcaccagcgtttctgggtgagcaaaaacaggaaggcaaaatgccgcaaaaaagggaataagggcgacacggaaatgttgaatactcatactcttcctttttcaatattattgaagcatttatcagggttattgtctcatgagcggatacatatttgaatgtatttagaaaaataaacaaataggggttccgcgcacatttccccgaaaagtgccacctgacgtctaagaaaccattattatcatgacatta…
pAc5-Nigritoxin(460-757)_H584A,H598A	pAc5.1V5His_B	Multi-step, whole plasmid sequence provided	gaagatcctttgatcttttctacggggtctgacgctcagtggaacgaaaactcacgttaagggattttggtcatgagattatcaaaaaggatcttcacctagatccttttaaattaaaaatgaagttttaaatcaatctaaagtatatatgagtaaacttggtctgacagttaccaatgcttaatcagtgaggcacctatctcagcgatctgtctatttcgttcatccatagttgcctgactccccgtcgtgtagataactacgatacgggagggcttaccatctggccccagtgctgcaatgataccgcgagacccacgctcaccggctccagatttatcagcaataaaccagccagccggaagggccgagcgcagaagtggtcctgcaactttatcc…
pOpiE2-MelSS-ATRN(893-1317)_QFTF>GGGG	pOpiE2-GFP	KpnI-XbaI	ccacaacatgaaattcttagtcaacgttgcccttgtttttatggtcgtatacatttcttacatctatgcggactataaggatgacgatgacaaggaattctaccgcacctgcgcccagtgtcgggacgatccggcctgcggatggtgcgacgacggctcgctgaccgggctcggcaagtgtctgccgggcggggacagtggcgcacacgaggagtcggagtgcccggcgcagcggtggcatttcacgcactgcccgagctgccagtgcaacgggcacagcacctgtccggatgcgaagacgtgcaagcaaccgtgcagcaatctaacgttcggcccgaactgcgacaagtgcaagccgggcttctggggcaacccggtgaacgggggcatctgccagaa…
pET28a-His-SUMO-Nigritoxin_VSAS>GGGG	pET28a(+)	NcoI-XhoI	CATGGGCAGCAGCCATCATCATCATCATCACAGCAGCGGCCTGGTGCCGCGCGGCAGCCATATGGCTAGCATGACTGGTGGACAGCAAATGGGTCGCGGATCCGACTCAGAAGTCAATCAAGAAGCTAAGCCAGAGGTCAAGCCAGAAGTCAAGCCTGAGACTCACATCAATTTAAAGGTGTCCGATGGATCTTCAGAGATCTTCTTCAAGATCAAAAAGACCACTCCTTTAAGAAGGCTGATGGAAGCGTTCGCTAAAAGACAGGGTAAGGAAATGGACTCCTTAAGATTCTTGTACGACGGTATTAGAATTCAAGCTGATCAGGCCCCTGAAGATTTGGACATGGAGGATAACGATATTATTGAGGCTCACCGCGAACAGATTGGAGGTATGAGCTT…
pAc5-ALFA-Sf_Cdc42	pAc5.1V5His_B	KpnI-XhoI	tccagagaccccggatcggggccaccatgTCGCGTCTGGAAGAGGAGCTTAGACGCCGCCTTACGGAAAGTGGTGGTTCAatgcagacaattaagtgtgtagtagtgggagatggtgctgttggtaaaacatgcctacttattagctacacaaccaacaagttcccatctgagtatgtgcccactgtattcgataactatgctgtcactgtcatgataggaggagagccatatacattgggtctctttgatactgcaggccaggaagactatgataggctgcgaccattaagttatccacagacagatgttttccttgtttgcttcagtgtagtaagccccagttcgtttgaaaacgtcaaggaaaaatgggtaccagaaatcactcatcatcaacaaa…
pAc5-ALFA-Sf_Rac1	pAc5.1V5His_B	KpnI-XhoI	tccagagaccccggatcggggccaccatgtcgcgtctggaagaggagcttagacgccgccttacggaaagtggtggttcaatgcaggcgattaaatgtgtagtggtcggtgacggagccgtcggtaaaacatgtctactaatcagttacaccacaaatgccttcccgggagagtacatacctacagtattcgacaactattcagcgaatgtgatggtggacggcaaaccaatcaacctgggactatgggatacggccggacaggaagattacgacagactgcgacctctctcctacccacagacagacgtcttccttatatgcttctcgcttgtcaacccagcttcattcgaaaacgtgcgagctaagtggttccccgaagtgcggcatcactgcccgt…
pET28a-His-SUMO-AIDP2	pET28a(+)	NcoI-XhoI	CATGGGCAGCAGCCATCATCATCATCATCACAGCAGCGGCCTGGTGCCGCGCGGCAGCCATATGGCTAGCATGACTGGTGGACAGCAAATGGGTCGCGGATCCGACTCAGAAGTCAATCAAGAAGCTAAGCCAGAGGTCAAGCCAGAAGTCAAGCCTGAGACTCACATCAATTTAAAGGTGTCCGATGGATCTTCAGAGATCTTCTTCAAGATCAAAAAGACCACTCCTTTAAGAAGGCTGATGGAAGCGTTCGCTAAAAGACAGGGTAAGGAAATGGACTCCTTAAGATTCTTGTACGACGGTATTAGAATTCAAGCTGATCAGGCCCCTGAAGATTTGGACATGGAGGATAACGATATTATTGAGGCTCACCGCGAACAGATTGGAGGTATGTCTAT…
pET28a-His-SUMO-AIDP60	pET28a(+)	NcoI-XhoI	CATGGGCAGCAGCCATCATCATCATCATCACAGCAGCGGCCTGGTGCCGCGCGGCAGCCATATGGCTAGCATGACTGGTGGACAGCAAATGGGTCGCGGATCCGACTCAGAAGTCAATCAAGAAGCTAAGCCAGAGGTCAAGCCAGAAGTCAAGCCTGAGACTCACATCAATTTAAAGGTGTCCGATGGATCTTCAGAGATCTTCTTCAAGATCAAAAAGACCACTCCTTTAAGAAGGCTGATGGAAGCGTTCGCTAAAAGACAGGGTAAGGAAATGGACTCCTTAAGATTCTTGTACGACGGTATTAGAATTCAAGCTGATCAGGCCCCTGAAGATTTGGACATGGAGGATAACGATATTATTGAGGCTCACCGCGAACAGATTGGAGGTATGTACAT…
